# Chaperonin Abundance Boosts Bacterial Fitness

**DOI:** 10.1101/2019.12.31.891820

**Authors:** C. M. Santosh Kumar, Kritika Chugh, Anirban Dutta, Vishnuvardhan Mahamkali, Tungadri Bose, Sharmila S. Mande, Shekhar C. Mande, Peter A. Lund

**Affiliations:** School of Biosciences and Institute of Microbiology and Infection, University of Birmingham, B15 2TT, UK; Department of Biotechnology and Bioinformatics, University of Rajasthan, Jaipur – 302004, India; Bio-Sciences R&D Division, TCS Research, Tata Consultancy Services Limited, Pune - 411013 India; Australian Institute for Bioengineering and Nanotechnology (AIBN), The University of Queensland, Brisbane - 4072, Australia; Laboratory of Structural Biology, National Centre for Cell Science (NCCS), Pune - 411027, India

**Author notes:** Address Correspondence to C. M. Santosh Kumar.

**Keywords:** Metabolic flux, Chaperonin, GroEL, Evolution, Proteomics, Metabolism

## Abstract

The ability of chaperonins to buffer mutations that affect protein folding pathways suggests that their abundance should be evolutionarily advantageous. Here, we investigate the effect of chaperonin overproduction on cellular fitness in *Escherichia coli*. We demonstrate that chaperonin abundance confers (a) an ability to tolerate higher temperatures, (b) improved cellular fitness and (c) enhanced folding of metabolic enzymes, which is expected to lead to enhanced energy harvesting potential.
