## Supplementary material for "Chaperonin Abundance Boosts Bacterial Fitness": File 2

### Sheet: GL-Lb reactions
Reactions carrying relatively higher fluxes in the simulated GL-Lb strain
Reaction Nmae	Reaction	Description	Pathway	Flux_High_GroE *	Flux_Low_GroE *	Flux_Difference
ALATA_L	akg_c + ala_DASH_L_c <=> glu_DASH_L_c + pyr_c	L-alanine transaminase	Alanine and Aspartate Metabolism	994.698	998.155	-3.45673
G3PT	glyc3p_c + h2o_c --> glyc_c + pi_c	glycerol-3-phosphatase	Alternate Carbon Metabolism	0	508.411	-508.411
AKGDH	akg_c + coa_c + nad_c --> co2_c + nadh_c + succoa_c	2-Oxogluterate dehydrogenase	Citric Acid Cycle	8.91609	169.72	-160.804
ACONTa	cit_c <=> acon_DASH_C_c + h2o_c	aconitase (half-reaction A, Citrate hydro-lyase)	Citric Acid Cycle	146.388	177.131	-30.7433
ACONTb	acon_DASH_C_c + h2o_c <=> icit_c	aconitase (half-reaction B, Isocitrate hydro-lyase)	Citric Acid Cycle	146.388	177.131	-30.7433
CS	accoa_c + h2o_c + oaa_c --> cit_c + coa_c + h_c	citrate synthase	Citric Acid Cycle	146.388	177.131	-30.7433
FUM	fum_c + h2o_c <=> mal_DASH_L_c	fumarase	Citric Acid Cycle	146.323	177.072	-30.7486
ICDHyr	icit_c + nadp_c <=> akg_c + co2_c + nadph_c	isocitrate dehydrogenase (NADP)	Citric Acid Cycle	11.0665	171.694	-160.628
FADRx	fad_c + h_c + nadh_c --> fadh2_c + nad_c	FAD reductase	Cofactor and Prosthetic Group Biosynthesis	0	4.01481	-4.01481
GHMT2r	ser_DASH_L_c + thf_c <=> gly_c + h2o_c + mlthf_c	glycine hydroxymethyltransferase, reversible	Glycine and Serine Metabolism	-1.20538	2.05105	-3.25643
PGCD	3pg_c + nad_c --> 3php_c + h_c + nadh_c	phosphoglycerate dehydrogenase	Glycine and Serine Metabolism	0	3.15801	-3.15801
PSP_L	h2o_c + pser_DASH_L_c --> pi_c + ser_DASH_L_c	phosphoserine phosphatase (L-serine)	Glycine and Serine Metabolism	0	3.15801	-3.15801
PSERT	3php_c + glu_DASH_L_c --> akg_c + pser_DASH_L_c	phosphoserine transaminase	Glycine and Serine Metabolism	0	3.15801	-3.15801
FBA	fdp_c <=> dhap_c + g3p_c	fructose-bisphosphate aldolase	Glycolysis/Gluconeogenesis	3.07299	83.6648	-80.5918
HEX1	atp_c + glc_DASH_D_c --> adp_c + g6p_c + h_c	hexokinase (D-glucose:ATP)	Glycolysis/Gluconeogenesis	0	425.664	-425.664
PFK	atp_c + f6p_c --> adp_c + fdp_c + h_c	phosphofructokinase	Glycolysis/Gluconeogenesis	3.07299	83.6648	-80.5918
FEROpp	4.0 fe2_p + 4.0 h_p + o2_p --> 4.0 fe3_p + 2.0 h2o_p	ferroxidase	Inorganic Ion Transport and Metabolism	54.6749	249.993	-195.318
NAt3pp	h_p + na1_c --> h_c + na1_p	sodium transport out via proton antiport (cytoplasm to periplasm)	Inorganic Ion Transport and Metabolism	0	1000	-1000
EX_fe3_LPAREN_e_RPAREN_	fe3_e <=>	Fe3+ exchange	NA	218.7	999.971	-781.271
EX_for_LPAREN_e_RPAREN_	for_e -->	Formate exchange	NA	833.85	997.038	-163.188
EX_glyc_LPAREN_e_RPAREN_	glyc_e -->	Glycerol exchange	NA	0	508.411	-508.411
ADK1	amp_c + atp_c <=> 2.0 adp_c	adenylate kinase	Nucleotide Salvage Pathway	762.312	1000	-237.688
ATPS4rpp	adp_c + 4.0 h_p + pi_c <=> atp_c + h2o_c + 3.0 h_c	ATP synthase (four protons for one ATP) (periplasm)	Oxidative Phosphorylation	149.136	455.378	-306.242
NADH16pp	4.0 h_c + nadh_c + q8_c --> 3.0 h_p + nad_c + q8h2_c	NADH dehydrogenase (ubiquinone-8 & 3 protons) (periplasm)	Oxidative Phosphorylation	0	365.8	-365.8
EDA	2ddg6p_c --> g3p_c + pyr_c	2-dehydro-3-deoxy-phosphogluconate aldolase	Pentose Phosphate Pathway	0	181.452	-181.452
EDD	6pgc_c --> 2ddg6p_c + h2o_c	6-phosphogluconate dehydratase	Pentose Phosphate Pathway	0	181.452	-181.452
PGL	6pgl_c + h2o_c --> 6pgc_c + h_c	6-phosphogluconolactonase	Pentose Phosphate Pathway	277.127	675.581	-398.454
G6PDH2r	g6p_c + nadp_c <=> 6pgl_c + h_c + nadph_c	glucose 6-phosphate dehydrogenase	Pentose Phosphate Pathway	277.127	675.581	-398.454
PFK_3	atp_c + s7p_c --> adp_c + h_c + s17bp_c	phosphofructokinase (s7p)	Pentose Phosphate Pathway	0	6.58544	-6.58544
FBA3	s17bp_c <=> dhap_c + e4p_c	Sedoheptulose 1,7-bisphosphate D-glyceraldehyde-3-phosphate-lyase	Pentose Phosphate Pathway	0	6.58544	-6.58544
ACKr	ac_c + atp_c <=> actp_c + adp_c	acetate kinase	Pyruvate Metabolism	-1000	-992.494	-7.50627
ACS	ac_c + atp_c + coa_c --> accoa_c + amp_c + ppi_c	acetyl-CoA synthetase	Pyruvate Metabolism	757.217	993.564	-236.347
PFL	coa_c + pyr_c --> accoa_c + for_c	pyruvate formate lyase	Pyruvate Metabolism	833.845	997.033	-163.188
CRNDt2rpp	crn_DASH_D_p + h_p <=> crn_DASH_D_c + h_c	D-carnitine outward transport (H+ antiport)	Transport, Inner Membrane	0	1000	-1000
GLCt2pp	glc_DASH_D_p + h_p --> glc_DASH_D_c + h_c	D-glucose transport in via proton symport (periplasm)	Transport, Inner Membrane	0	425.664	-425.664
FORtppi	for_c --> for_p	formate transport via diffusion (cytoplasm to periplasm)	Transport, Inner Membrane	833.85	997.038	-163.188
GLYCtpp	glyc_c <=> glyc_p	glycerol transport via channel (periplasm)	Transport, Inner Membrane	0	508.411	-508.411
GLYt2pp	gly_p + h_p --> gly_c + h_c	glycine transport in via proton symport (periplasm)	Transport, Inner Membrane	0	1000	-1000
H2Otpp	h2o_p <=> h2o_c	H2O transport via diffusion (periplasm)	Transport, Inner Membrane	-1000	429.509	-1429.51
ASPt2pp	asp_DASH_L_p + h_p --> asp_DASH_L_c + h_c	L-aspartate transport in via proton symport (periplasm)	Transport, Inner Membrane	0	1000	-1000
CRNt8pp	crn_DASH_D_c + crn_p --> crn_DASH_D_p + crn_c	L-carnitine/D-carnitine antiporter (periplasm)	Transport, Inner Membrane	0	1000	-1000
SERt4pp	na1_p + ser_DASH_L_p --> na1_c + ser_DASH_L_c	L-serine via sodium symport (periplasm)	Transport, Inner Membrane	0	1000	-1000
FE2tex	fe2_e <=> fe2_p	iron (II) transport via diffusion (extracellular to periplasm)	Transport, Outer Membrane Porin	218.732	1000	-781.268
FLDR2	2.0 flxso_c + nadph_c --> 2.0 flxr_c + h_c + nadp_c	flavodoxin reductase (NADPH)	Unassigned	0	808.552	-808.552
* Unit of Reaction Flux: mM/gm-DW/hr
Note: Reactions with a difference of flux > 1 mM/gm-DW/hr between the High-GroE and Low-GroE strains have been reported in this table.

### Sheet: GL-Hb
Reactions carrying relatively higher fluxes in the simulated GL-Hb strain.
Reaction Nmae	Reaction	Description	Pathway	Flux_High_GroE *	Flux_Low_GroE *	Flux_Difference
ALAR	ala_DASH_L_c <=> ala_DASH_D_c	alanine racemase	Alanine and Aspartate Metabolism	3.37605	0.0765571	3.29949
ASPTA	akg_c + asp_DASH_L_c <=> glu_DASH_L_c + oaa_c	aspartate transaminase	Alanine and Aspartate Metabolism	-135.257	-5.37725	-129.879
DAAD	ala_DASH_D_c + fad_c + h2o_c --> fadh2_c + nh4_c + pyr_c	D-Amino acid dehydrogenase	Alanine and Aspartate Metabolism	3.29268	0	3.29268
ACCOAL	atp_c + coa_c + ppa_c --> adp_c + pi_c + ppcoa_c	acetate-CoA ligase (ADP-forming)	Alternate Carbon Metabolism	992.134	0	992.134
GNK	atp_c + glcn_c --> 6pgc_c + adp_c + h_c	gluconokinase	Alternate Carbon Metabolism	414.513	0	414.513
G3PD2	glyc3p_c + nadp_c <=> dhap_c + h_c + nadph_c	glycerol-3-phosphate dehydrogenase (NADP)	Alternate Carbon Metabolism	-441.526	-508.667	67.1404
LCADi	h2o_c + lald_DASH_L_c + nad_c --> 2.0 h_c + lac_DASH_L_c + nadh_c	lactaldehyde dehydrogenase	Alternate Carbon Metabolism	122.524	0	122.524
PPM	r1p_c <=> r5p_c	phosphopentomutase	Alternate Carbon Metabolism	-1000	-998.386	-1.61377
PPCSCT	ppcoa_c + succ_c --> ppa_c + succoa_c	Propanoyl-CoA: succinate CoA-transferase	Alternate Carbon Metabolism	992.134	0	992.134
R1PK	atp_c + r1p_c --> adp_c + h_c + r15bp_c	ribose 1-phosphokinase	Alternate Carbon Metabolism	1000	998.386	1.61377
R15BPK	atp_c + r15bp_c --> adp_c + prpp_c	ribose-1,5-bisphosphokinase	Alternate Carbon Metabolism	1000	998.386	1.61377
ICL	icit_c --> glx_c + succ_c	Isocitrate lyase	Anaplerotic Reactions	135.321	5.43667	129.885
MALS	accoa_c + glx_c + h2o_c --> coa_c + h_c + mal_DASH_L_c	malate synthase	Anaplerotic Reactions	135.321	5.43667	129.885
FRD3	2dmmql8_c + fum_c --> 2dmmq8_c + succ_c	fumarate reductase	Citric Acid Cycle	441.248	0	441.248
MDH	mal_DASH_L_c + nad_c <=> h_c + nadh_c + oaa_c	malate dehydrogenase	Citric Acid Cycle	404.165	182.505	221.66
MOX	mal_DASH_L_c + o2_c <=> h2o2_c + oaa_c	malate oxidase	Citric Acid Cycle	-122.521	0.00298647	-122.524
SUCOAS	atp_c + coa_c + succ_c <=> adp_c + pi_c + succoa_c	succinyl-CoA synthetase (ADP-forming)	Citric Acid Cycle	-1000	-168.756	-831.244
GLYCL	gly_c + nad_c + thf_c --> co2_c + mlthf_c + nadh_c + nh4_c	Glycine Cleavage System	Folate Metabolism	3.55046	0.102545	3.44792
GLUDy	glu_DASH_L_c + h2o_c + nadp_c <=> akg_c + h_c + nadph_c + nh4_c	glutamate dehydrogenase (NADP)	Glutamate Metabolism	-146.361	-15.7091	-130.652
GLYAT	accoa_c + gly_c <=> 2aobut_c + coa_c	glycine C-acetyltransferase	Glycine and Serine Metabolism	-6.8776	0	-6.8776
THRD	nad_c + thr_DASH_L_c --> 2aobut_c + h_c + nadh_c	L-threonine dehydrogenase	Glycine and Serine Metabolism	129.401	0	129.401
ENO	2pg_c <=> h2o_c + pep_c	enolase	Glycolysis/Gluconeogenesis	1000	13.8695	986.131
F6PA	f6p_c <=> dha_c + g3p_c	fructose 6-phosphate aldolase	Glycolysis/Gluconeogenesis	764.639	0	764.639
GLGC	atp_c + g1p_c + h_c --> adpglc_c + ppi_c	glucose-1-phosphate adenylyltransferase	Glycolysis/Gluconeogenesis	235.931	0	235.931
PGI	g6p_c <=> f6p_c	glucose-6-phosphate isomerase	Glycolysis/Gluconeogenesis	308.36	-237.57	545.93
GAPD	g3p_c + nad_c + pi_c <=> 13dpg_c + h_c + nadh_c	glyceraldehyde-3-phosphate dehydrogenase	Glycolysis/Gluconeogenesis	1000	17.0275	982.972
GLCP	glycogen_c + pi_c --> g1p_c	glycogen phosphorylase	Glycolysis/Gluconeogenesis	235.931	0	235.931
GLCS1	adpglc_c --> adp_c + glycogen_c + h_c	glycogen synthase (ADPGlc)	Glycolysis/Gluconeogenesis	235.931	0	235.931
PGK	3pg_c + atp_c <=> 13dpg_c + adp_c	phosphoglycerate kinase	Glycolysis/Gluconeogenesis	-1000	-17.0275	-982.972
PGM	2pg_c <=> 3pg_c	phosphoglycerate mutase	Glycolysis/Gluconeogenesis	-1000	-13.8695	-986.131
PDH	coa_c + nad_c + pyr_c --> accoa_c + co2_c + nadh_c	pyruvate dehydrogenase	Glycolysis/Gluconeogenesis	158.707	0	158.707
PYK	adp_c + h_c + pep_c --> atp_c + pyr_c	pyruvate kinase	Glycolysis/Gluconeogenesis	412.855	0	412.855
TPI	dhap_c <=> g3p_c	triose-phosphate isomerase	Glycolysis/Gluconeogenesis	2.79038	-418.42	421.211
PRPPS	atp_c + r5p_c <=> amp_c + h_c + prpp_c	phosphoribosylpyrophosphate synthetase	Histidine Metabolism	-998.133	-996.672	-1.46131
NH4tpp	nh4_p <=> nh4_c	ammonia reversible transport (periplasm)	Inorganic Ion Transport and Metabolism	21.6016	19.8378	1.76383
FE2t3pp	fe2_c + h_p --> fe2_p + h_c	iron (Fe+2) transport out via proton antiport (periplasm)	Inorganic Ion Transport and Metabolism	1000	0	1000
FE2t2pp	fe2_p + h_p --> fe2_c + h_c	iron (II) transport in via proton symport (periplasm)	Inorganic Ion Transport and Metabolism	1000	0	1000
O2tpp	o2_p <=> o2_c	o2 transport via diffusion (periplasm)	Inorganic Ion Transport and Metabolism	945.325	270.79	674.535
NAt3_1p5pp	3.0 h_p + 2.0 na1_c --> 3.0 h_c + 2.0 na1_p	sodium proton antiporter (H:NA is 1.5) (periplasm)	Inorganic Ion Transport and Metabolism	999.999	0	999.999
NAt3_2pp	2.0 h_p + na1_c --> 2.0 h_c + na1_p	sodium proton antiporter (H:NA is 2) (periplasm)	Inorganic Ion Transport and Metabolism	1000	0	1000
ACCOAC	accoa_c + atp_c + hco3_c --> adp_c + h_c + malcoa_c + pi_c	acetyl-CoA carboxylase	Membrane Lipid Metabolism	1.23476	0.14295	1.09181
MCOATA	ACP_c + malcoa_c <=> coa_c + malACP_c	Malonyl-CoA-ACP transacylase	Membrane Lipid Metabolism	1.23475	0.142946	1.09181
AACTOOR	aact_c + h2o_c + o2_c --> h2o2_c + mthgxl_c + nh4_c	Aminoacetone:oxygen oxidoreductase(deaminating)(flavin-containing)	Methylglyoxal Metabolism	122.524	0	122.524
LALDO3	h_c + mthgxl_c + nadph_c --> lald_DASH_L_c + nadp_c	L-Lactaldehyde:NADP+ 1-oxidoreductase	Methylglyoxal Metabolism	122.524	0	122.524
EX_ac_LPAREN_e_RPAREN_	ac_e -->	Acetate exchange	NA	243.949	0	243.949
EX_nh4_LPAREN_e_RPAREN_	nh4_e <=>	Ammonia exchange	NA	-21.6016	-19.8378	-1.76383
EX_co2_LPAREN_e_RPAREN_	co2_e <=>	CO2 exchange	NA	1000	30.3959	969.604
EX_glc_LPAREN_e_RPAREN_	glc_DASH_D_e <=>	D-Glucose exchange	NA	-1000	-438.011	-561.989
EX_dha_LPAREN_e_RPAREN_	dha_e -->	Dihydroxyacetone exchange	NA	764.639	0	764.639
EX_etoh_LPAREN_e_RPAREN_	etoh_e -->	Ethanol exchange	NA	467.333	0	467.333
EX_fe2_LPAREN_e_RPAREN_	fe2_e <=>	Fe2+ exchange	NA	-218.732	-1000	781.268
EX_h_LPAREN_e_RPAREN_	h_e <=>	H+ exchange	NA	1000	13.9445	986.056
EX_h2o_LPAREN_e_RPAREN_	h2o_e <=>	H2O exchange	NA	694.837	70.4766	624.36
EX_lac_DASH_L_LPAREN_e_RPAREN_	lac_DASH_L_e -->	L-Lactate exchange	NA	122.524	0	122.524
EX_o2_LPAREN_e_RPAREN_	o2_e <=>	O2 exchange	NA	-1000	-520.783	-479.217
CYTBD2pp	2.0 h_c + mql8_c + 0.5 o2_c --> h2o_c + 2.0 h_p + mqn8_c	cytochrome oxidase bd (menaquinol-8: 2 protons) (periplasm)	Oxidative Phosphorylation	890.634	0	890.634
CYTBO3_4pp	4.0 h_c + 0.5 o2_c + q8h2_c --> h2o_c + 4.0 h_p + q8_c	cytochrome oxidase bo3 (ubiquinol-8: 4 protons) (periplasm)	Oxidative Phosphorylation	1000	541.565	458.435
GLCDpp	glc_DASH_D_p + h2o_p + q8_c --> glcn_p + h_p + q8h2_c	Glucose dehydrogenase (ubiquinone-8 as acceptor) (periplasm)	Oxidative Phosphorylation	414.513	0	414.513
G3PD7	2dmmq8_c + glyc3p_c --> 2dmmql8_c + dhap_c	glycerol-3-phosphate dehydrogenase (demethylmenaquinone-8)	Oxidative Phosphorylation	441.248	0	441.248
NADH17pp	4.0 h_c + mqn8_c + nadh_c --> 3.0 h_p + mql8_c + nad_c	NADH dehydrogenase (menaquinone-8 & 3 protons) (periplasm)	Oxidative Phosphorylation	889.972	0	889.972
SUCDi	q8_c + succ_c --> fum_c + q8h2_c	succinate dehydrogenase (irreversible)	Oxidative Phosphorylation	585.487	175.765	409.722
GND	6pgc_c + nadp_c --> co2_c + nadph_c + ru5p_DASH_D_c	phosphogluconate dehydrogenase	Pentose Phosphate Pathway	691.64	494.129	197.511
RPI	r5p_c <=> ru5p_DASH_D_c	ribose-5-phosphate isomerase	Pentose Phosphate Pathway	-232.019	-166.062	-65.9573
RPE	ru5p_DASH_D_c <=> xu5p_DASH_D_c	ribulose 5-phosphate 3-epimerase	Pentose Phosphate Pathway	459.542	327.994	131.547
TALA	g3p_c + s7p_c <=> e4p_c + f6p_c	transaldolase	Pentose Phosphate Pathway	230.152	157.762	72.3903
TKT1	r5p_c + xu5p_DASH_D_c <=> g3p_c + s7p_c	transketolase	Pentose Phosphate Pathway	230.152	164.347	65.8049
TKT2	e4p_c + xu5p_DASH_D_c <=> f6p_c + g3p_c	transketolase	Pentose Phosphate Pathway	229.389	163.647	65.7426
ACALD	acald_c + coa_c + nad_c <=> accoa_c + h_c + nadh_c	acetaldehyde dehydrogenase (acetylating)	Pyruvate Metabolism	-467.333	0	-467.333
ALCD2x	etoh_c + nad_c <=> acald_c + h_c + nadh_c	alcohol dehydrogenase (ethanol)	Pyruvate Metabolism	-467.333	0	-467.333
PTAr	accoa_c + pi_c <=> actp_c + coa_c	phosphotransacetylase	Pyruvate Metabolism	1000	992.494	7.50627
POR5	coa_c + 2.0 flxso_c + pyr_c <=> accoa_c + co2_c + 2.0 flxr_c + h_c	pyruvate synthase	Pyruvate Metabolism	0.111144	-808.45	808.561
ASPK	asp_DASH_L_c + atp_c <=> 4pasp_c + adp_c	aspartate kinase	Threonine and Lysine Metabolism	131.539	1.96357	129.576
ASAD	aspsa_c + nadp_c + pi_c <=> 4pasp_c + h_c + nadph_c	aspartate-semialdehyde dehydrogenase	Threonine and Lysine Metabolism	-131.539	-1.96357	-129.576
HSDy	hom_DASH_L_c + nadp_c <=> aspsa_c + h_c + nadph_c	homoserine dehydrogenase (NADPH)	Threonine and Lysine Metabolism	-130.797	-1.28225	-129.515
HSK	atp_c + hom_DASH_L_c --> adp_c + h_c + phom_c	homoserine kinase	Threonine and Lysine Metabolism	130.49	0.999559	129.49
AOBUTDs	2aobut_c + h_c --> aact_c + co2_c	L-2-amino-3-oxobutanoate decarboxylation (spontaneous)	Threonine and Lysine Metabolism	122.524	0	122.524
THRS	h2o_c + phom_c --> pi_c + thr_DASH_L_c	threonine synthase	Threonine and Lysine Metabolism	130.49	0.999559	129.49
ACt2rpp	ac_p + h_p <=> ac_c + h_c	acetate reversible transport via proton symport (periplasm)	Transport, Inner Membrane	-243.949	0	-243.949
CO2tpp	co2_p <=> co2_c	CO2 transporter via diffusion (periplasm)	Transport, Inner Membrane	-1000	-30.3959	-969.604
GLCNt2rpp	glcn_p + h_p <=> glcn_c + h_c	D-gluconate transport via proton symport, reversible (periplasm)	Transport, Inner Membrane	414.513	0	414.513
GLCptspp	glc_DASH_D_p + pep_c --> g6p_c + pyr_c	D-glucose transport via PEP:Pyr PTS (periplasm)	Transport, Inner Membrane	585.487	12.347	573.14
DHAtpp	dha_p <=> dha_c	Dihydroxyacetone transport via facilitated diffusion (periplasm)	Transport, Inner Membrane	-764.639	0	-764.639
ETOHtrpp	etoh_p <=> etoh_c	ethanol reversible transport via diffusion (periplasm)	Transport, Inner Membrane	-467.333	0	-467.333
GLYt4pp	gly_p + na1_p --> gly_c + na1_c	glycine transport in via sodium symport (periplasm)	Transport, Inner Membrane	1000	0	1000
GLYCLTt2rpp	glyclt_p + h_p <=> glyclt_c + h_c	glycolate transport via proton symport, reversible (periplasm)	Transport, Inner Membrane	-1000	-0.00122875	-999.999
GLYCLTt4pp	glyclt_p + na1_p --> glyclt_c + na1_c	glycolate transport via sodium symport (periplasm)	Transport, Inner Membrane	999.999	0	999.999
GUAt2pp	gua_p + h_p --> gua_c + h_c	guanine transport in via proton symport (periplasm)	Transport, Inner Membrane	1000	0	1000
GUAtpp	gua_p <=> gua_c	Guanine transport via diffusion (periplasm)	Transport, Inner Membrane	-1000	0	-1000
ASPt2_3pp	asp_DASH_L_p + 3.0 h_p --> asp_DASH_L_c + 3.0 h_c	L-asparate transport via proton symport (3 H) (periplasm)	Transport, Inner Membrane	1000	0	1000
CRNabcpp	atp_c + crn_p + h2o_c --> adp_c + crn_c + h_c + pi_c	L-carnitine transport via ABC system (periplasm)	Transport, Inner Membrane	1000	0	1000
L_DASH_LACt2rpp	h_p + lac_DASH_L_p <=> h_c + lac_DASH_L_c	L-lactate reversible transport via proton symport (periplasm)	Transport, Inner Membrane	-122.524	0	-122.524
SERt2rpp	h_p + ser_DASH_L_p <=> h_c + ser_DASH_L_c	L-serine reversible transport via proton symport (periplasm)	Transport, Inner Membrane	0	-1000	1000
THRt4pp	na1_p + thr_DASH_L_p --> na1_c + thr_DASH_L_c	L-threonine via sodium symport (periplasm)	Transport, Inner Membrane	1000	0	1000
THRt2rpp	h_p + thr_DASH_L_p <=> h_c + thr_DASH_L_c	L-threonine reversible transport via proton symport (periplasm)	Transport, Inner Membrane	-1000	0	-1000
XANtpp	xan_p <=> xan_c	xanthine reversible transport (periplasm)	Transport, Inner Membrane	-1000	0	-1000
XANt2pp	h_p + xan_p --> h_c + xan_c	xanthine transport in via proton symport (periplasm)	Transport, Inner Membrane	1000	0	1000
ACtex	ac_e <=> ac_p	Acetate transport via diffusion (extracellular to periplasm)	Transport, Outer Membrane Porin	-243.949	0	-243.949
NH4tex	nh4_e <=> nh4_p	ammonia transport via diffusion (extracellular to periplasm)	Transport, Outer Membrane Porin	21.6016	19.8378	1.76383
CO2tex	co2_e <=> co2_p	CO2 transport via diffusion (extracellular to periplasm)	Transport, Outer Membrane Porin	-1000	-30.3959	-969.604
DHAtex	dha_e <=> dha_p	Dihydroxyacetone transport via diffusion (extracellular to periplasm)	Transport, Outer Membrane Porin	-764.639	0	-764.639
ETOHtex	etoh_e <=> etoh_p	ethanol transport via diffusion (extracellular to periplasm)	Transport, Outer Membrane Porin	-467.333	0	-467.333
FORtex	for_e <=> for_p	formate transport via diffusion (extracellular to periplasm)	Transport, Outer Membrane Porin	-833.85	-997.038	163.188
GLCtex	glc_DASH_D_e <=> glc_DASH_D_p	glucose transport via diffusion (extracellular to periplasm)	Transport, Outer Membrane Porin	1000	438.011	561.989
GLYCtex	glyc_e <=> glyc_p	glycerol transport via diffusion (extracellular to periplasm)	Transport, Outer Membrane Porin	0	-508.411	508.411
H2Otex	h2o_e <=> h2o_p	H2O transport via diffusion (extracellular to periplasm)	Transport, Outer Membrane Porin	-694.837	-70.4766	-624.36
FE3tex	fe3_e <=> fe3_p	iron (III) transport via diffusion (extracellular to periplasm)	Transport, Outer Membrane Porin	-218.7	-999.971	781.271
L_DASH_LACtex	lac_DASH_L_e <=> lac_DASH_L_p	L-lactate transport via diffusion (extracellular to periplasm)	Transport, Outer Membrane Porin	-122.524	0	-122.524
O2tex	o2_e <=> o2_p	oxygen transport via diffusion (extracellular to periplasm)	Transport, Outer Membrane Porin	1000	520.783	479.217
Htex	h_e <=> h_p	proton transport via diffusion (extracellular to periplasm)	Transport, Outer Membrane Porin	-1000	-13.9445	-986.056
HCO3E	co2_c + h2o_c <=> h_c + hco3_c	HCO3 equilibration reaction	Unassigned	2.13079	0.965817	1.16497
* Unit of Reaction Flux: mM/gm-DW/hr
Note: Reactions with a difference of flux > 1 mM/gm-DW/hr between the High-GroE and Low-GroE strains have been reported in this table.
